# Precise loading of scarce reagents on droplet microarrays

**DOI:** 10.64898/2026.03.17.712446

**Authors:** Shenghao Tan, Jon E. Albo, Nate J. Cira

## Abstract

Many experiments rely on expensive or scarce liquids, such as costly reagents, or biological samples available only in limited quantities. Droplet microarrays are an especially promising approach to conserving these materials because they support highly parallelized reactions in small volumes. However, existing droplet microarray loading methods based on discontinuous dewetting suffer from loading inconsistencies and large dead volumes. In this work, we present the Small Volume Loader (SVL) for the Surface Patterned Omniphobic Tiles (SPOTs) platform that enables precise deposition on droplet microarrays while minimizing reagent waste. By establishing a physical model of the loading process, we identified that deposition volume is governed by the sum of hydrostatic and Laplace pressures at the reservoir outlet. To optimize performance, we engineered a pressure-compensating flared reservoir geometry that maintains constant total pressure regardless of the remaining liquid level. This design ensures that the deposited volume is independent of reservoir volume and reduces dead volume to 5 μL. We demonstrated the platform’s utility through high-throughput elicitor screening for natural antimicrobial production from *Streptomyces venezuelae*. The resulting assays used 100-fold less material than conventional methods, allowing us to conduct over 32,000 assays with modest quantities of starting material. This enabled us to identify specific stressors that optimize the production of the antibiotics chloramphenicol and jadomycin B. Together, we demonstrated improved loading performance for droplet microarray platforms, allowing precise, accessible, and high-throughput assays using only minimal volumes of scarce materials.
