## Supplementary Data for "Precise loading of scarce reagents on droplet microarrays"

### Sheet: predicted volume
Loader height (mm)	Reservoir diameter (mm)	Hydrostatic pressure (Pa)	Laplace pressure (Pa)	Total pressure (Pa)	Gap height (mm)	Predicted volume (μL)
						4.5 mm	4 mm	3.5 mm	3 mm	2.5 mm	2.3 mm	2 mm	1.8 mm	1.5 mm	1 mm	0.7 mm	0.5 mm
4	4	39.2	74	113.2	0.4	5.37975	4.27268	3.12637	2.22494	1.44869	1.20237	0.82478	0.595227	0.270261	0.053268	0.0136	0.003488
4	3.5	39.2	84.5714	123.771	0.4	5.46343	4.34876	3.19274	2.2827	1.49847	1.24926	0.868464	0.642143	0.306143	0.059001	0.014961	0.003825
4	3	39.2	98.6667	137.867	0.4	5.56375	4.43936	3.27227	2.35189	1.55734	1.30475	0.918946	0.691272	0.36165	0.067037	0.016818	0.004279
4	2.5	39.2	118.4	157.6	0.4	5.68802	4.55123	3.36985	2.43662	1.62945	1.37239	0.979457	0.748079	0.445803	0.07924	0.019514	0.004927
4	2	39.2	148	187.2	0.4	5.84969	4.69709	3.49699	2.54686	1.72239	1.45922	1.0562	0.818856	0.512294	0.10058	0.023826	0.005928
4	1.8	39.2	164.444	203.644	0.4	5.9314	4.77071	3.5609	2.60215	1.76884	1.50249	1.09424	0.853486	0.542805	0.114852	0.026398	0.006502
4	1.6	39.2	185	224.2	0.4	6.0283	4.85768	3.63661	2.66732	1.82344	1.55332	1.13869	0.893802	0.577606	0.136779	0.029843	0.007242
9.7	4	95.06	74	169.06	0.4	5.75356	4.61011	3.42135	2.48131	1.66716	1.4077	1.01075	0.777117	0.474129	0.086985	0.021141	0.00531
9.7	3.5	95.06	84.5714	179.631	0.4	5.81053	4.66166	3.46629	2.52018	1.69991	1.43828	1.03776	0.801959	0.497029	0.094679	0.022688	0.005668
9.7	3	95.06	98.6667	193.727	0.4	5.88272	4.72664	3.52287	2.56908	1.74114	1.47668	1.07161	0.83288	0.524725	0.105981	0.024829	0.006154
9.7	2.5	95.06	118.4	213.46	0.4	5.97826	4.81266	3.59767	2.63365	1.79526	1.52712	1.11585	0.873042	0.559783	0.124613	0.028008	0.006852
9.7	2	95.06	148	243.06	0.4	6.11398	4.93475	3.70348	2.72481	1.87139	1.59789	1.17745	0.928832	0.607453	0.1641	0.033287	0.007945
9.7	1.8	95.06	164.444	259.504	0.4	6.18772	5.00092	3.76065	2.77394	1.91236	1.63583	1.21041	0.958474	0.632435	0.200938	0.036574	0.008581
9.7	1.6	95.06	185	280.06	0.4	6.28066	5.0841	3.83254	2.83544	1.96329	1.68297	1.25113	0.994969	0.662924	0.237109	0.041172	0.00941
16.4	4	160.72	74	234.72	0.4	6.07634	4.90077	3.67415	2.69958	1.85046	1.57836	1.16047	0.913548	0.59444	0.150807	0.031726	0.007631
16.4	3.5	160.72	84.5714	245.291	0.4	6.12395	4.94365	3.71129	2.73151	1.87698	1.60303	1.18196	0.932911	0.610871	0.168103	0.033716	0.00803
16.4	3	160.72	98.6667	259.387	0.4	6.18714	5.0004	3.7603	2.77364	1.91211	1.63551	1.21013	0.958282	0.632222	0.200589	0.036549	0.008576
16.4	2.5	160.72	118.4	279.12	0.4	6.27634	5.0803	3.82919	2.83261	1.96097	1.6808	1.24928	0.993352	0.661559	0.235999	0.040947	0.009371
16.4	2	160.72	148	308.72	0.4	6.41635	5.20519	3.93663	2.92403	2.0362	1.75027	1.30889	1.04655	0.705441	0.268789	0.048918	0.010643
16.4	1.8	160.72	164.444	325.164	0.4	6.50109	5.28055	4.00101	2.97846	2.08063	1.79108	1.34366	1.07734	0.730579	0.286072	0.054464	0.011399
16.4	1.6	160.72	185	345.72	0.4	6.62095	5.3865	4.09061	3.05357	2.14116	1.84643	1.3904	1.11844	0.763703	0.307749	0.063412	0.012404
5.2	8	50.96	37	87.96	0.2	2.6975	2.08241	1.54443	1.08587	0.705133	0.574724	0.401884	0.301777	0.161706	0.0305934	0.00722609	0.00186697
8	5	78.4	59.2	137.6	0.4	5.75356	4.61011	3.42135	2.48131	1.66716	1.4077	1.01075	0.777117	0.474129	0.086985	0.021141	0.00531

### Sheet: measured volume
Loader height (mm)	Reservoir diameter (mm)	Hydrostatic pressure (Pa)	Laplace pressure (Pa)	Total pressure (Pa)	Gap height (mm)	Measured volume (μL)
						4.5 mm	4 mm	3.5 mm	3 mm	2.5 mm	2.3 mm	2 mm	1.8 mm	1.5 mm	1 mm	0.7 mm	0.5 mm
4	4	39.2	74	113.2	0.4	5.84475	4.57845	3.32841	2.91658	1.97729	1.67458	1.15417	0.869102	0.513786	0.124837	0.0425374	0.0128941
4	3.5	39.2	84.5714	123.771	0.4	5.5209	4.21763	3.20075	2.79179	1.89378	1.58875	1.13511	0.866591	0.532653	0.140766	0.0456251	0.0152851
4	3	39.2	98.6667	137.867	0.4	5.47826	4.22946	3.19138	2.90892	1.93982	1.64194	1.17709	0.915529	0.581591	0.155077	0.0481815	0.0152143
4	2.5	39.2	118.4	157.6	0.4	5.81295	4.43279	3.30377	3.00023	2.07169	1.7695	1.24644	0.965304	0.603999	0.172098	0.053743	0.0160822
4	2	39.2	148	187.2	0.4	6.41677	4.95503	3.757	3.34543	2.32134	2.02385	1.49551	1.14309	0.753969	0.22443	0.0646533	0.0178946
4	1.8	39.2	164.444	203.644	0.4	6.73298	5.13224	4.01406	3.5464	2.52591	2.14626	1.62848	1.30188	0.87142	0.29099	0.0706635	0.020451
4	1.6	39.2	185	224.2	0.4	7.30156	5.58917	4.16242	3.71839	2.65238	2.26319	1.74947	1.3986	0.954422	0.34367	0.0803813	0.0191286
9.7	4	95.06	74	169.06	0.4	6.7315	5.26902	3.91671	3.36488	2.37279	1.99223	1.4335	1.13337	0.723704	0.1791	0.0513283	0.0154268
9.7	3.5	95.06	84.5714	179.631	0.4	6.89466	5.23501	3.95072	3.38401	2.35502	2.01194	1.48759	1.14741	0.746757	0.197272	0.0530699	0.0145708
9.7	3	95.06	98.6667	193.727	0.4	6.99299	5.41542	4.10623	3.65053	2.51851	2.17633	1.58927	1.23491	0.825637	0.242974	0.058531	0.0158637
9.7	2.5	95.06	118.4	213.46	0.4	7.43415	5.74764	4.37635	3.7967	2.74034	2.35324	1.74014	1.37271	0.906192	0.311677	0.0687388	0.0169323
9.7	2	95.06	148	243.06	0.4	7.38092	5.76613	4.44979	3.79897	2.69462	2.29855	1.55713	1.39834	0.963308	0.379436	0.0862202	0.021065
9.7	1.8	95.06	164.444	259.504	0.4	7.73606	6.09145	4.60605	3.9826	2.89681	2.46191	1.83479	1.54992	1.03369	0.416979	0.0997401	0.0244479
9.7	1.6	95.06	185	280.06	0.4	7.72522	5.90907	4.52077	3.95259	2.8435	2.47511	1.9961	1.58283	1.10832	0.40033	0.131851	0.0274884
16.4	4	160.72	74	234.72	0.4	6.63612	5.56058	4.08947	3.45439	2.50318	2.17317	1.61979	1.29577	0.868909	0.343552	0.089367	0.0172806
16.4	3.5	160.72	84.5714	245.291	0.4	6.38424	5.47235	4.11732	3.47428	2.5556	2.20827	1.6373	1.31109	0.880822	0.339065	0.0924783	0.0180954
16.4	3	160.72	98.6667	259.387	0.4	6.30069	5.71018	4.24228	3.65523	2.69765	2.42836	1.76254	1.38514	0.939612	0.359829	0.0939484	0.0198606
16.4	2.5	160.72	118.4	279.12	0.4	6.62306	6.3039	4.59915	3.85246	2.96481	2.7122	1.93042	1.54316	1.01089	0.379395	0.119111	0.0209706
16.4	2	160.72	148	308.72	0.4	6.87346	6.38597	4.74875	3.86939	3.1247	3.07248	1.96268	1.57974	1.08031	0.398996	0.153719	0.0239402
16.4	1.8	160.72	164.444	325.164	0.4	6.87469	6.58954	4.79015	3.70622	2.75515	2.86945	1.87665	1.52094	1.05378	0.395731	0.154422	0.0272523
16.4	1.6	160.72	185	345.72	0.4	7.14358	6.72559	4.68763	3.78646	2.85477	2.88638	2.10151	1.66737	1.20678	0.427482	0.196257	0.0356181
5.2	8	50.96	37	87.96	0.2	2.33771	1.86609	1.40849	1.02864	0.679317	0.575409	0.419194	0.320545	0.244345	0.0885335	0.0385238	0.0194326
8	5	78.4	59.2	137.6	0.4	6.7315	5.26902	3.91671	3.36488	2.37279	1.99223	1.4335	1.13337	0.723704	0.1791	0.0513283	0.0154268
